# Multi-omics characterization of interaction-mediated control of human protein abundance levels

**DOI:** 10.1101/499434

**Authors:** Abel Sousa, Emanuel Gonçalves, Bogdan Mirauta, David Ochoa, Oliver Stegle, Pedro Beltrao

## Abstract

Proteogenomic studies of cancer samples have shown that copy number variation can be attenuated at the protein level, for a large fraction of the proteome, likely due to the degradation of unassembled protein complex subunits. Such interaction mediated control of protein abundance remains poorly characterized. To study this we compiled genomic, (phospho)proteomic and structural data for hundreds of cancer samples and find that up to 42% of 8,124 analyzed proteins show signs of post-transcriptional control. We find evidence of interaction dependent control of protein abundance, correlated with interface size, for 516 protein pairs, with some interactions further controlled by phosphorylation. Finally, these findings in cancer were reflected in variation in protein levels in normal tissues. Importantly, expression differences due to natural genetic variation were increasingly buffered from phenotype differences for highly attenuated proteins. Altogether, this study further highlights the importance of post-transcriptional control of protein abundance in cancer and healthy cells.
