## Supplementary material for "Multi-omics characterization of interaction-mediated control of human protein abundance levels"

### Sheet: supplementary_table_2
controlling	controlled	beta_cnv	fdr_cnv	beta_rna	fdr_rna
COG3	COG2	0.6516	2.54389e-16	0.831392	2.63096e-31
TRMT6	TRMT61A	0.594632	2.89572e-13	0.641291	2.3972e-23
MRE11A	RAD50	0.499504	5.57131e-13	0.500232	5.48677e-20
UFL1	CDK5RAP3	0.557836	2.19124e-12	0.584079	2.51031e-24
SUPT16H	SSRP1	0.529747	2.22588e-12	0.600796	1.09532e-20
PHB2	PHB	0.493947	4.69844e-12	0.64248	4.35702e-21
UBA3	NAE1	0.534972	8.45205e-12	0.3084	2.36963e-09
IDH3A	IDH3B	0.543884	3.5831e-11	0.585837	2.3972e-23
TCP1	CCT5	0.592319	5.52799e-11	0.706525	1.29787e-22
TCP1	CCT7	0.590528	6.00203e-11	0.725291	1.70646e-24
TCP1	CCT8	0.541348	1.53616e-10	0.585236	2.22783e-16
FLOT2	FLOT1	0.457534	3.18464e-10	0.495408	3.65522e-22
ASPSCR1	UFD1L	0.477442	4.42258e-10	0.241951	0.000137843
XRCC6	XRCC5	0.563497	4.57946e-10	0.433694	8.15823e-08
RWDD1	DRG2	0.516671	6.46659e-10	0.403665	2.38791e-13
TCP1	CCT3	0.564899	9.03894e-10	0.650827	4.17769e-18
VPS36	SNF8	0.51475	1.63233e-09	0.532867	8.91855e-19
ZC3H15	DRG1	0.566309	1.63233e-09	0.380111	2.16795e-10
RNMT	FAM103A1	0.547314	1.99924e-09	0.584561	1.187e-20
EEF1E1	MARS	0.440179	2.98883e-09	0.398316	1.59945e-15
PRMT5	WDR77	0.483425	4.54436e-09	0.43656	2.08098e-14
VAC14	FIG4	0.631628	5.42425e-09	0.542553	1.43919e-13
LACC1	TPT1	0.528214	5.42425e-09	0.33109	4.81871e-09
UFL1	DDRGK1	0.483383	5.48582e-09	0.496351	1.61305e-17
PAM16	DNAJC19	0.493161	8.88055e-09	0.251231	0.00033945
NOP2	NIP7	0.465117	8.88055e-09	0.670249	5.53747e-24
PCCA	PCCB	0.427832	1.91763e-08	0.659177	9.08253e-27
URI1	PDRG1	0.475452	2.65572e-08	0.426046	7.52404e-13
XRN2	CDKN2AIPNL	0.566984	4.3089e-08	0.469851	8.11268e-12
NIPBL	MAU2	0.552962	4.55669e-08	0.468158	2.2177e-08
IPO9	BROX	0.520992	7.42703e-08	0.149515	0.0194386
SRP14	SRP9	0.538117	8.89187e-08	0.401002	5.09037e-11
METTL14	METTL3	0.473865	1.06342e-07	0.565884	3.2561e-14
FARSB	FARSA	0.532626	1.24568e-07	0.525463	3.3416e-17
ILF3	ILF2	0.406366	1.80897e-07	0.546165	3.9828e-22
DNAJC2	HSPA14	0.417314	1.84853e-07	0.304114	2.81913e-06
TCP1	CCT6A	0.499439	2.04911e-07	0.589656	4.84815e-15
CLTA	VCP	0.409543	2.05417e-07	0.313722	2.0622e-07
DPH2	DPH1	0.550362	2.07004e-07	0.506345	1.10796e-13
TRAPPC8	TRAPPC12	0.383922	3.07154e-07	0.313431	5.33765e-07
RAB3GAP2	RAB3GAP1	0.465112	4.12876e-07	0.366149	1.74188e-07
SUPT5H	SUPT4H1	0.424953	6.32945e-07	0.47617	2.31573e-18
EIF4A3	FYTTD1	-0.377082	8.23603e-07	-0.256793	1.63188e-06
WDR4	METTL1	0.458795	9.67957e-07	0.734229	3.11895e-18
GTF2F2	GTF2F1	0.475082	1.77029e-06	0.608668	5.07825e-15
PPP2R2A	PPP2R1A	0.396882	3.78065e-06	0.349416	9.69481e-11
DCUN1D5	RNF7	0.526297	4.3032e-06	0.426402	7.99862e-08
TCP1	CCT2	0.444774	4.62207e-06	0.525945	5.99079e-13
MAST1	DNAJB1	0.348825	4.62207e-06	0.213533	0.00029204
TCP1	CCT4	0.458622	5.23235e-06	0.570597	1.25566e-12
PDHB	PDHA1	0.452686	5.67163e-06	0.303534	4.14819e-09
GET4	BAG6	0.390489	5.67163e-06	0.992811	7.87722e-09
STX16	VPS45	0.444144	5.69201e-06	0.274405	2.07113e-06
DPM2	DPM1	0.430494	7.06532e-06	0.410969	3.02683e-12
GPATCH1	DHX35	0.446522	7.21002e-06	0.476534	8.75124e-14
RNASEH2B	RNASEH2C	0.424284	7.78931e-06	0.349454	1.04447e-08
SPATA5	CINP	0.557877	7.95858e-06	0.592096	1.94128e-14
PFDN4	PFDN6	0.49305	9.07851e-06	0.263813	0.000105565
DNAJB11	SDF2	0.430594	9.46323e-06	0.425861	1.18116e-15
RPA2	RPA3	0.443953	1.00938e-05	0.488945	1.02906e-17
EIF3A	EIF3E	0.419385	1.25851e-05	0.392191	1.75888e-06
TAF9	TBCA	0.484643	1.25851e-05	0.196827	0.00924378
SNX2	SNX5	0.384259	1.3629e-05	0.286621	1.27943e-07
USP36	DHX33	0.383596	1.42007e-05	0.50241	1.03712e-14
COG3	COG4	0.426705	1.54783e-05	0.539138	1.25566e-12
TRAPPC8	TRAPPC11	0.373116	2.91872e-05	0.397883	9.00266e-09
IDH3A	IDH3G	0.408094	2.91872e-05	0.566712	3.42405e-20
NOL10	NGDN	0.458714	2.91872e-05	0.33272	1.74637e-07
GTF2H1	GTF2H4	0.435205	2.95689e-05	0.391399	4.42651e-09
MMS19	FAM96B	0.481105	3.02479e-05	0.408443	1.49437e-11
CYLD	HSPA8	-0.402423	3.20916e-05	-0.245862	0.000337523
ATP6V1B2	ATP6V1H	0.358263	3.56846e-05	0.501577	1.84567e-18
RPA2	RPA1	0.365893	3.58277e-05	0.355788	3.30544e-13
CYC1	UQCRH	0.303908	3.58277e-05	0.303341	9.66185e-07
SIRT7	POLRMT	0.360179	3.6282e-05	0.383491	2.322e-07
UBA2	SAE1	0.373025	3.73361e-05	0.347555	3.06443e-09
DDX5	DDX17	-0.338136	4.15622e-05	-0.439043	1.43919e-13
AP3B1	AP3M1	0.411023	4.15919e-05	0.394489	1.46715e-08
SF3B4	PRPF4	0.41593	4.89656e-05	0.269532	5.26872e-05
POLD3	POLD2	0.340615	4.93252e-05	0.540243	9.50953e-24
CCM2	KRIT1	0.445942	5.29896e-05	0.666301	1.72309e-19
CAPZB	CAPZA1	0.382125	5.88972e-05	0.420143	2.63188e-14
GSPT1	ETF1	0.382491	5.94195e-05	0.24028	9.52105e-05
ETFA	ETFB	0.337501	6.23642e-05	0.458514	8.70296e-11
SSR1	SSR4	0.360108	6.23642e-05	0.429368	3.58801e-15
PPP2R1A	PPP2R1B	-0.379328	7.47208e-05	-0.41597	2.177e-10
NAE1	UBA3	0.409039	7.47208e-05	0.407744	4.97022e-10
PSMG4	PSMG3	0.373952	7.568e-05	0.396352	1.64778e-07
GTF2H1	MNAT1	0.4203	9.13167e-05	0.397203	2.07435e-09
SEC16A	TRAF2	0.417423	9.27345e-05	0.219737	0.000808415
SCFD1	STX5	0.379474	0.000101071	0.25068	2.00742e-05
XAB2	HNRNPM	0.362524	0.000101389	0.22096	0.00100847
CENPA	RRP36	0.50566	0.00011632	0.169829	0.0290367
RAP1GAP2	YWHAE	0.33179	0.000143033	0.204093	2.74198e-05
STK24	PDCD10	0.333241	0.000145778	0.401464	2.28955e-10
MRPS31	PTCD3	0.38918	0.000163865	0.339951	1.29229e-08
TRIM28	CBX3	0.347497	0.00016563	0.416556	2.94087e-13
KCNJ11	LDHA	0.329867	0.0001663	0.116122	0.0151815
UNC119B	SRSF9	0.418106	0.000173699	0.226106	0.000332541
GTF2E2	GTF2E1	0.373048	0.000185204	0.392164	1.5247e-09
SMARCA2	SMARCA4	-0.313899	0.000185204	-0.487863	2.99444e-17
ATP5A1	ATP5O	0.35139	0.000187825	0.453702	9.19065e-15
LANCL2	EGFR	0.333424	0.000189893	0.128767	0.00466708
ENO2	TPI1	0.366215	0.000190878	0.107341	0.0496117
CAPZB	CAPZA2	0.360207	0.000210934	0.398798	1.48053e-13
SMEK1	PPP4R2	0.377289	0.000214909	0.358491	2.54883e-06
MRPL43	SLK	0.404466	0.000221437	0.481431	2.19611e-14
CTNND1	CDH1	0.298767	0.000225748	0.359755	0.00328303
LRPPRC	SLIRP	0.414718	0.000225748	0.4801	4.91174e-15
PSAP	VPS35	0.352507	0.000225748	0.315024	7.68653e-07
ATP6V0A2	SLC25A3	0.365263	0.000226203	0.138021	0.0261428
ATP6V1B2	ATP6V1A	0.325506	0.000241245	0.43236	6.58378e-14
CBR4	HSD17B8	0.338079	0.000268077	0.394046	4.39338e-18
ZZEF1	HECTD3	0.385138	0.000269154	0.323262	2.71976e-06
RAD9A	HUS1	0.383662	0.000293339	0.392602	2.01469e-10
TOMM40	TOMM5	0.382504	0.000302626	0.554545	1.26452e-12
CDH3	CTNNB1	0.395076	0.000302945	0.204282	0.000236819
WAC	RNF40	0.410123	0.000302945	0.367886	3.3585e-08
VPS39	VPS41	0.416622	0.000302945	0.2612	1.15114e-05
POLE3	POLE4	0.420107	0.000312653	0.438866	6.75287e-12
POLD3	POLD1	0.295615	0.000365692	0.4437	4.69504e-17
TWISTNB	POLR1A	0.351719	0.000368922	0.391198	8.92485e-11
KIF3B	KIFAP3	0.467204	0.000376635	0.483349	7.09702e-12
OSGEP	TP53RK	0.372101	0.000377259	0.433362	1.95267e-12
DYNLL1	DIABLO	0.390846	0.00045108	-0.188525	0.00118319
CLCN2	EIF4G1	0.389912	0.000484869	0.224299	0.00155153
RAD9A	RAD1	0.38715	0.000534029	0.418868	2.29602e-10
TBCD	ARL2	0.316762	0.00054319	0.294058	7.37856e-06
ERCC4	ERCC1	0.420288	0.00054319	0.628358	1.33062e-15
BCAS3	C16orf70	0.344798	0.000549989	0.440699	3.47045e-10
CDH3	CTNNA1	0.351485	0.000586775	0.128435	0.0118037
SLU7	HNRNPA1	-0.338576	0.000613745	-0.321513	1.46585e-07
PSMC6	PSMC3	0.377221	0.000628938	0.578044	3.48249e-09
TIMM9	TIMM10	0.411792	0.000628938	0.336804	1.02645e-06
HDAC2	HDAC1	-0.347455	0.000639464	-0.365077	8.13244e-12
RBM39	RALY	0.361215	0.000666873	0.402864	4.97022e-10
ARHGEF7	GIT2	0.309721	0.000676621	0.194913	0.00387158
RAB3IP	TMEM102	0.419086	0.000677913	0.480005	1.91245e-14
ACTR3	ARPC4	0.402356	0.00068	0.441944	7.38757e-18
ARCN1	COPA	0.334163	0.00068176	0.364892	7.09598e-11
MYNN	CUL3	-0.395643	0.00068176	-0.284537	8.28807e-06
SSRP1	SUPT16H	0.296499	0.000723087	0.302387	8.00485e-08
ACTR1A	DCTN4	0.379531	0.000798907	0.412901	3.195e-11
C14orf142	TP53RK	0.368651	0.000846769	0.254492	0.000409397
CTU2	CTU1	0.369981	0.000855627	0.552932	1.53039e-11
POLR3B	PPP1CC	0.442443	0.000874158	0.194198	0.00804934
ERGIC2	ERGIC3	0.379553	0.000874616	0.429682	1.9502e-11
GTF2F1	GTF2F2	0.322064	0.000998206	0.302441	1.47129e-06
RPS14	EEF2	-0.346662	0.00101275	-0.304982	1.83269e-05
TTI1	TTI2	0.423485	0.00107053	0.43113	5.13079e-11
WDR43	CIRH1A	0.441429	0.00112093	0.570438	4.79623e-14
MPP5	INADL	0.388057	0.00117551	0.449599	6.79224e-10
LIG3	XRCC1	0.36876	0.0012421	0.419519	2.98687e-15
ATP5B	ATPAF1	0.367006	0.00124298	0.3415	1.99382e-07
CCDC132	VPS53	0.383138	0.00124938	0.287299	9.69252e-06
MSL1	MSL3	0.401922	0.00125048	0.39405	3.2936e-08
AP3M1	AP3M2	-0.297024	0.00129957	-0.225923	1.32922e-05
PACSIN2	ST13	0.315806	0.0013063	0.195421	0.000499596
TWISTNB	POLR1B	0.338942	0.00136469	0.373009	7.16423e-09
ICT1	SLC25A10	0.273423	0.00143941	0.132513	0.0198328
TUBGCP3	TUBGCP2	0.293375	0.00143941	0.416941	3.47213e-09
NOP16	NPM1	0.314608	0.00159009	0.233181	0.00221708
SND1	DLD	0.306237	0.0016864	0.167386	0.00399948
SPATA5L1	CINP	0.470558	0.00170256	0.414707	2.52458e-06
CDK1	CKS2	0.401796	0.00175645	0.448166	1.1545e-06
ARID2	BRD7	0.444036	0.00175645	0.506272	7.99523e-10
QPCTL	POLR1E	0.347685	0.00178312	0.236018	0.000177573
EIF2B2	FKBP3	0.311442	0.00179382	0.121428	0.0218864
MCU	MICU1	0.367018	0.00188355	0.459091	2.22221e-08
NACA	CUL3	0.361995	0.00190531	0.249416	6.22316e-05
CBX3	CBX1	-0.286867	0.00196779	-0.319088	4.15454e-06
VPS35	VPS26A	0.328444	0.00226361	0.215901	0.00118319
TUBB	TUBB4B	-0.301067	0.00229426	-0.406395	9.24488e-15
MOB2	STK38L	0.285348	0.00231134	0.338336	2.20493e-07
NOL10	AATF	0.367863	0.00234093	0.280197	1.26704e-06
EIF2S1	EIF2S3	0.350229	0.00241824	0.557363	6.98491e-16
ATP5B	PA2G4	0.368502	0.00242586	0.224976	0.00215633
ARCN1	COPB1	0.308583	0.00252102	0.321107	4.97268e-08
G3BP1	G3BP2	-0.274582	0.00265134	-0.507368	7.28329e-14
SEC24C	SEC23B	0.320674	0.002689	0.239147	4.85658e-05
SRRM1	SYF2	0.428189	0.00269334	0.352296	4.72383e-05
FOXM1	USP5	0.294207	0.00272488	-0.170608	0.000911983
PRKAB1	PRKAA1	0.319081	0.00284625	0.476663	5.74538e-11
BUD13	RBMX2	0.374871	0.00286002	0.449644	6.60501e-14
PIGU	PIGS	0.351903	0.00297675	0.175299	0.00247721
UBE2K	CYHR1	-0.444224	0.00298771	-0.207165	0.00698906
ATP5A1	ATP5B	0.29756	0.00299982	0.363017	5.19579e-09
ACTR1A	DCTN1	0.364244	0.00300417	0.384559	5.81107e-09
DYNLT1	DYNLT3	-0.329086	0.00304627	-0.301074	2.36963e-09
EIF3A	EIF3D	0.330198	0.00311607	0.313323	0.000141616
NFYB	NFYC	0.349229	0.00311975	0.316722	5.02244e-05
CNOT2	CNOT1	0.319531	0.00322467	0.287473	2.6698e-07
XPO1	UTP6	0.416129	0.00322467	0.180539	0.0444953
DLAT	PDHX	0.282554	0.00336923	0.260333	4.71043e-07
SEL1L	OS9	0.318398	0.00360475	0.331115	4.19133e-06
ECSIT	NDUFAF1	0.310161	0.00360475	0.544301	7.52404e-13
HSPD1	HSPE1	0.349241	0.00363391	0.51695	1.51229e-07
CHCHD3	CHCHD6	-0.319541	0.00367713	-0.414351	5.9893e-09
ATG5	ATG16L1	0.302222	0.00368451	0.255443	3.5999e-06
COPS3	COPS6	0.36929	0.00384801	0.221771	0.000373451
URI1	UXT	0.337778	0.00393346	0.442815	3.30544e-13
SLC30A5	SLC30A6	0.422339	0.00399581	0.345814	6.42475e-07
SERPINB9	CRMP1	-0.241336	0.00408062	-0.19811	0.00601385
PPP6R3	PPP6C	0.287205	0.00408487	0.266607	9.39286e-07
MPHOSPH10	IMP4	0.425846	0.00408487	0.29739	0.00145305
SQSTM1	GFM2	0.325294	0.00408487	0.192951	0.00492769
LAMTOR1	LAMTOR3	0.298233	0.00409475	0.287563	2.47409e-05
TTC37	SKIV2L	0.328235	0.00409475	0.629846	5.00492e-26
LMNB1	SMARCC1	-0.315838	0.00409475	0.178899	0.0102499
TSC1	TBC1D7	0.508831	0.00413597	0.242045	0.0193791
GTF2H1	GTF2H3	0.355715	0.00418001	0.39921	4.52279e-09
ACTR3	ARPC3	0.364775	0.00441585	0.425639	1.04674e-15
TRAPPC4	AASDHPPT	0.289733	0.00467027	0.216665	0.000712014
ARCN1	COPB2	0.286948	0.00472812	0.319107	1.22103e-08
EDC4	DCP1B	0.315535	0.00490271	0.203716	0.00395226
GTF3C5	GTF3C4	0.383174	0.00490419	0.367013	4.03984e-09
POLR1A	TWISTNB	0.403569	0.0049926	0.273219	0.000369015
ARID1A	SMARCD1	0.32494	0.00520709	0.232417	0.000354999
ATG2B	WDR45	0.360396	0.00521997	0.340244	8.29639e-07
ATP6V1B2	ATP6V1E1	0.287242	0.00526643	0.367543	6.18374e-10
TUBGCP4	KRT18	0.295344	0.00547178	0.173182	0.00461688
DENR	MCTS1	0.308298	0.00585763	0.258452	6.24529e-05
CCNT1	CDK9	0.370891	0.00607912	0.416822	7.18163e-09
ASCC3	ASCC2	0.315998	0.00621476	0.430381	5.98896e-09
HTT	F8A1	0.336087	0.0062788	0.313215	1.67337e-06
VCP	PLAA	0.244469	0.0062788	0.192561	0.000376425
NAP1L1	MAGED2	0.235161	0.0062788	0.208578	5.64209e-06
CEP95	SPICE1	-0.267398	0.00647638	-0.259868	4.19133e-06
BRIX1	EBNA1BP2	0.32004	0.00652608	0.274645	1.71469e-05
PSME2	PSME1	0.260704	0.0066526	0.311001	4.95796e-05
NR2C1	SMARCA4	0.312457	0.00698577	0.197911	0.00197144
MRE11A	ATM	0.276775	0.00706921	0.156875	0.0298627
PSMD11	PSMD13	0.346749	0.00708691	0.394587	1.34108e-07
CPSF6	CAND1	0.276469	0.00719395	0.175155	0.00580182
SNX1	SNX5	0.304495	0.00721803	0.305475	2.9374e-08
NPM1	RPS13	-0.304379	0.00754201	-0.225053	0.0421377
WDR20	HSP90AA1	0.270003	0.00770665	0.200035	0.000271084
POLE3	CHRAC1	0.33534	0.00775475	0.369273	2.45377e-10
HAUS6	HAUS2	0.407811	0.00785986	0.597346	1.60113e-08
HBS1L	PELO	0.328187	0.00786877	0.336134	4.83781e-07
ELAVL1	SRSF5	0.290073	0.00792141	0.170145	0.00439246
G3BP2	TERF2	-0.297686	0.00797057	-0.306273	1.93983e-07
ARCN1	COPG1	0.290316	0.00798257	0.352926	1.88984e-10
TTI1	PRKDC	0.297629	0.00801643	0.164743	0.0035915
UBXN11	ABI1	0.302007	0.00819579	0.168505	0.00461042
FAM98B	C14orf166	0.334447	0.00833735	0.407357	7.69374e-06
RPAP3	PIH1D1	0.361076	0.00840324	0.177443	0.0100362
SLC16A1	BSG	0.33062	0.00842248	0.687557	2.63096e-31
CDC5L	PLRG1	0.311251	0.00856315	0.156744	0.0209943
HAX1	SHC1	0.345373	0.00866509	0.157045	0.00549082
POGZ	CHAMP1	0.321061	0.00879158	0.354566	1.35306e-07
GPR89A	RABL3	0.303164	0.00879158	0.546096	9.19065e-15
POLR2B	CPSF3L	-0.36175	0.00904578	-0.165279	0.0201806
VPS37A	UBAP1	0.27063	0.00915926	0.288809	6.37503e-07
COPS3	COPS5	0.352482	0.00930607	0.204216	0.00118319
COPS3	GPS1	0.36051	0.00950575	0.333261	1.12408e-07
RPS14	TCOF1	0.3288	0.00967972	0.280928	3.09026e-05
HDAC3	LMNB1	0.294469	0.00976306	0.23679	7.74356e-05
OSGEP	LAGE3	0.323784	0.00992935	0.145443	0.0328431
DPP8	CIAO1	0.322971	0.0100666	0.321739	0.000318162
AFG3L2	C2orf47	0.320587	0.010338	0.263998	3.02443e-06
PRPF8	RPA3	0.311318	0.010483	0.262246	4.14736e-06
PMPCA	PMPCB	0.2952	0.0107316	0.568988	2.19772e-10
ZDHHC18	SPINT2	0.263651	0.0107316	0.200356	2.00448e-05
POLR3E	POLR3F	0.376006	0.0109861	0.475696	3.19594e-09
PHF12	KDM5A	0.298028	0.0109861	0.291236	4.14736e-06
RBPJ	CTBP1	0.300591	0.0109861	0.173398	0.000437535
HAUS6	HAUS8	0.311564	0.0110524	0.468674	5.01997e-09
ASCC3	ASCC1	0.361404	0.0110628	0.555775	3.8194e-11
G3BP1	LARP4	-0.296339	0.0112109	-0.274347	0.00133949
GAPVD1	VAV2	0.288505	0.0112499	0.254492	0.000246438
CCT7	UTP18	0.381862	0.0112661	0.245829	0.00173078
SNX2	SNX6	0.284438	0.0113652	0.181693	0.00203029
PHB	SSR1	-0.22651	0.0114828	-0.153972	0.0103553
MEPCE	GTF2I	0.282267	0.0114933	0.224803	1.44959e-05
ATXN1L	AP1G2	-0.348527	0.0117763	-0.305601	1.07394e-06
AP1M1	AP1M2	-0.293491	0.0121611	-0.2712	1.34762e-05
ILKAP	FBXO18	0.38242	0.0123025	0.249279	0.00539109
RUVBL2	RUVBL1	0.278718	0.0123815	0.225972	0.000239107
COPS3	COPS2	0.340226	0.0124845	0.259714	4.5489e-05
CCDC85C	PPP1R13B	0.356029	0.0124845	0.292187	0.010401
ENO1	TRIM25	-0.287963	0.0132099	-0.16011	0.0199804
YIPF5	YIF1A	0.365896	0.0132535	0.422558	3.27075e-08
RPL31	MYBBP1A	0.32979	0.0133187	0.242944	2.83508e-05
COPG2	COPG1	-0.286786	0.0134154	-0.544597	2.31573e-18
NPLOC4	MRPL19	0.274597	0.0134488	0.139693	0.0228129
MAPK1	CAPN2	0.203902	0.0134488	0.11157	0.0106275
MRPL22	RPS2	-0.292328	0.0138965	-0.138388	0.030215
SRSF4	DNAJC8	0.323176	0.0138965	0.319244	1.9261e-06
ZFYVE26	SPG11	0.32694	0.0139876	0.336442	4.81871e-09
ERGIC3	ERGIC2	0.313529	0.0140042	0.148642	0.0266641
ZNF266	CDC37	0.251321	0.0140042	0.182188	5.99916e-05
DDX41	TFIP11	-0.295808	0.0140042	-0.253151	0.000177573
RAD21	EEF1D	0.299987	0.014085	0.203302	0.00364919
UVRAG	PIK3R4	0.280418	0.0140982	0.358075	4.71043e-07
SRP68	SRP72	0.265602	0.0142332	0.348677	1.32866e-08
RNASEH2B	RNASEH2A	0.32177	0.0146959	0.534138	8.78125e-18
PPP2CA	PPP2R1A	0.296911	0.0147065	0.209451	0.000177573
WIPF2	WASL	0.278574	0.0150739	0.200341	0.000233471
EHMT1	EHMT2	0.288902	0.0151456	0.26641	4.46821e-05
TRAPPC11	TRAPPC12	0.320331	0.0155216	0.200183	0.0084865
PNO1	COMTD1	0.330457	0.0155579	0.116103	0.0462298
TAB2	MAP3K7	0.376894	0.0156844	0.363981	1.67937e-05
ATM	NBN	0.257062	0.0157138	0.21646	0.00161952
DNAJA3	STUB1	0.306908	0.0159821	0.194442	0.0105683
TRAF3IP1	IFT57	0.34437	0.0160039	0.350396	5.26539e-08
PAN2	EIF4B	0.362798	0.0160668	0.168713	0.00461661
PPIL1	CDC5L	0.310827	0.0161536	0.147883	0.0163641
NAA15	NAA10	0.340547	0.0161537	0.474564	8.0419e-12
C14orf142	OSGEP	0.273264	0.0162086	0.144093	0.0218864
XPO1	RCL1	0.3761	0.0162275	0.176087	0.0351915
BIRC3	BIRC2	0.3475	0.016727	-0.246564	0.000207277
DERL1	UBXN4	-0.273463	0.0167368	-0.26939	4.31778e-06
CTSA	GLB1	0.310116	0.0167973	0.198172	0.00360799
CYLD	CCT3	-0.311405	0.0168281	-0.195762	0.00805925
PABPC1	CRNKL1	-0.245666	0.0172176	-0.160896	0.00270308
COPS3	COPS8	0.336976	0.0172379	0.200656	0.00223368
RPL26L1	RPL5	-0.28115	0.0172379	-0.207165	0.015681
TRAF2	BIRC2	0.288551	0.0175019	0.329845	0.000105102
COPS3	COPS7A	0.342538	0.0175019	0.140518	0.0346948
PRMT7	HIST2H2AC	-0.44276	0.0175374	-0.312165	0.00518819
WHSC1L1	KDM1B	0.269819	0.0175374	0.296772	1.33769e-05
SRSF7	PPM1G	0.32477	0.0175374	0.255046	0.000205207
PWP2	WDR36	0.266749	0.0177093	0.391921	1.03024e-10
MICAL3	MYH9	0.246833	0.0178135	-0.124955	0.0400621
VCP	UBXN2A	0.491551	0.0178255	0.429192	0.00036237
RPS3A	ESR1	0.342543	0.0178291	0.283186	0.000242399
SLC9A3R2	PDPK1	0.358115	0.0179226	0.141417	0.0433977
MUL1	AKT1	-0.250794	0.0179512	-0.14391	0.00476383
DDB1	AMBRA1	0.413497	0.0180181	0.240624	0.00152721
MVP	PARP4	0.261085	0.0180181	0.686155	1.29552e-26
LMNA	TOR1AIP1	0.313032	0.0180702	0.219818	1.77319e-05
TOP1	RPA3	-0.307682	0.0185991	-0.151446	0.03733
GTF2H1	ERCC3	0.311304	0.018786	0.373845	2.61955e-09
ARID1A	DPF2	0.314873	0.0189295	0.412479	8.11268e-12
GINS4	GINS2	0.317812	0.0190424	0.538172	1.57134e-11
PPIE	PPIH	0.275632	0.0191215	0.233005	0.000117489
TSPYL1	DDX24	-0.283407	0.0192965	-0.276237	1.5729e-06
TRAPPC6B	TRAPPC6A	-0.378101	0.0199395	-0.367686	7.46833e-05
RAB5B	SGSM3	0.432396	0.0199395	0.420333	8.07796e-06
BLOC1S2	SNAPIN	0.327011	0.0199978	0.3267	8.79347e-07
ACTR1A	DCTN2	0.313183	0.0202078	0.439696	7.28944e-12
TRIM28	CBX5	0.234643	0.0202559	0.263066	3.47858e-07
AASDHPPT	USP22	0.29221	0.0204791	0.290784	8.96327e-05
WBSCR16	GTPBP10	0.348288	0.020755	0.576685	1.37464e-09
SOAT1	DKC1	0.331885	0.020755	-0.126809	0.0274676
NPLOC4	ASPSCR1	0.258362	0.0209055	0.173838	0.00261527
DHX16	LSM3	0.30856	0.0209055	0.182525	0.0123012
PRRC1	HARS	0.29379	0.0216593	0.205272	0.00147543
MRPL38	MRPL34	0.302847	0.0219701	0.695049	0.000207277
SDHB	SDHC	0.320454	0.0219898	0.30695	1.28545e-05
CSNK2A1	CSNK2B	0.25609	0.02201	0.300651	7.23496e-06
SIN3A	SIN3B	-0.305344	0.02201	-0.222567	0.00274086
HSD17B8	CBR4	0.266094	0.0220705	0.477266	3.29015e-20
USP14	PSMD2	0.252252	0.0221879	0.251347	1.71469e-05
RUFY1	AP3M1	0.275918	0.0223616	0.112582	0.0432448
MPHOSPH10	IMP3	0.358711	0.0224217	0.243527	0.00229096
PHB	FAP	0.190148	0.0225262	0.22159	3.34659e-05
CBWD1	CBWD2	0.231408	0.0233267	0.707722	1.38291e-12
ZNF324B	TRIM24	0.252676	0.0233267	0.177385	0.000719366
HOXB7	NFKBIA	0.367544	0.023762	0.195328	0.0421377
AP1M1	HNRNPC	0.263529	0.0241059	0.149857	0.0136414
ABI1	CYFIP1	0.29744	0.0243929	0.292592	2.54133e-06
IARS	MARS	-0.284934	0.0255205	-0.175619	0.0149719
AURKA	ARFGAP1	0.314461	0.0255805	0.272796	0.000242399
TDRD3	TOP3B	0.362932	0.0255805	0.419326	9.89386e-09
SCFD1	STX18	0.273483	0.0257877	0.236887	4.53046e-05
MBD2	MBD3	-0.282445	0.02618	-0.33216	7.99862e-08
G3BP1	IPO7	-0.237655	0.0265324	-0.259252	0.000690865
ZNF416	TRIM28	0.251566	0.0267118	0.201035	4.06604e-05
CAPZA1	CAPZA2	-0.290791	0.0267118	-0.357316	9.30973e-09
COG3	COG7	0.287944	0.0268429	0.521229	1.97293e-12
EXOC5	EXOC7	0.30534	0.0269554	0.276252	6.30385e-05
SIRT7	PRDX4	-0.216174	0.0269785	-0.153829	0.0106787
VPS26A	VPS29	0.302931	0.0269785	0.147467	0.0233653
NDUFB7	ATP6V0D1	-0.258384	0.0269785	-0.229337	0.00198338
THOC1	THOC2	0.260851	0.0271626	0.263271	3.70671e-05
GTF2E1	GTF2E2	0.299526	0.0272327	0.334583	1.89221e-08
EIF3A	EIF3H	0.293037	0.0273797	0.277313	0.00113246
TOR1A	TOR1AIP2	0.310403	0.0274525	0.201696	0.000813378
MRPL40	HNRNPC	-0.25229	0.0274525	-0.253413	1.03892e-05
MTMR6	MTMR9	0.263237	0.0277212	0.211729	0.00158068
SDHB	SDHA	0.263524	0.0277995	0.263689	6.15053e-06
ORAOV1	YAE1D1	0.36705	0.0281092	0.51359	8.45164e-10
DYNC1H1	DYNLT1	0.281151	0.0283078	0.461707	9.00184e-10
EED	EEF1B2	0.252846	0.028325	0.174901	0.0069597
POLD3	POLD4	0.35988	0.0285808	0.457215	1.59152e-07
HNRNPF	VAV2	-0.286351	0.0287806	-0.13277	0.0400621
PRRC2A	EIF3E	0.259716	0.0287857	0.158775	0.0161544
CNOT3	CNOT1	0.278034	0.0288066	0.26422	1.10742e-05
TOPORS	SUMO1	-0.279638	0.0289657	-0.374691	1.44931e-07
CTNNBL1	PLRG1	0.299774	0.0289657	0.295418	4.46821e-05
STX16	PPM1H	0.248215	0.0289657	0.118247	0.023196
MRPL38	MRPS18A	0.261916	0.0289876	0.644406	0.000198437
PGD	YWHAQ	-0.228444	0.0294286	-0.125803	0.0124804
CNOT2	CNOT8	0.320843	0.0295831	0.257555	0.000238722
CTNND1	CTNNA1	0.255199	0.0297026	0.447438	0.00081246
TMEM199	CCDC115	0.29911	0.0298222	0.365838	1.03255e-07
KIF3B	KIF3A	0.30178	0.02996	0.330132	7.81967e-08
ATP5D	ATP5H	0.36208	0.0303452	0.361414	0.00034219
PLEKHA5	PDZD11	0.27907	0.0304381	0.388974	2.99541e-12
TERF2	ACLY	-0.26006	0.0306035	-0.196388	2.79422e-05
NEDD8	DCAF11	0.311141	0.0313791	0.652016	0.000168204
CHCHD3	AMOTL2	0.366846	0.0317819	0.322956	0.00050725
U2AF2	LUC7L	-0.26157	0.0319643	-0.140209	0.0381004
REPS1	REPS2	-0.287323	0.0321782	-0.222466	0.000239107
UVRAG	BECN1	0.268584	0.032599	0.381021	7.5063e-08
WRAP73	GNB2	-0.274631	0.0328589	-0.359272	1.72396e-07
CAPZA2	TMOD3	-0.231201	0.0328838	-0.16411	0.00205662
TRAPPC10	TRAPPC9	0.27724	0.0328838	0.230243	0.000289502
STX16	STX6	0.281954	0.0328838	0.219028	0.000133117
SLU7	DHX9	-0.258519	0.0329738	-0.271316	3.66468e-06
GATAD2A	CDK2AP1	0.278184	0.033016	0.311684	4.83781e-07
CHRAC1	POLE3	0.241693	0.0331959	0.271077	0.000390425
POLR3E	POLR3D	0.356075	0.0334005	0.466518	2.4104e-08
COG3	COG1	0.296017	0.0335277	0.416357	1.46585e-07
HGS	STAM2	0.233284	0.0337242	0.283743	1.63188e-06
GATAD2B	MTA2	0.302052	0.0338579	0.333024	2.76534e-05
IK	MOV10	-0.247332	0.0338579	-0.312916	3.31873e-05
TIA1	PCBP1	0.315224	0.0339638	0.250878	5.11757e-06
PIGU	PIGK	0.316526	0.0340017	0.244821	7.65675e-05
MED13L	MED17	0.302177	0.0341109	0.152977	0.0412472
NASP	HAT1	0.269109	0.0341111	0.627925	1.57001e-19
PDP1	CORO1C	0.19665	0.0341111	0.145977	0.0013133
DLST	OGDH	0.264337	0.0341111	0.218647	0.0036635
NUP85	UBE2I	0.236173	0.0341341	0.187076	0.00254131
SPTBN1	SPTAN1	0.34006	0.0346544	0.748293	5.90803e-12
SRA1	SAP30	-0.289853	0.0347909	-0.242737	8.96327e-05
DDX6	LSM14B	0.246712	0.0348103	0.241811	0.000102871
LARP1	RPL10	-0.275779	0.0349308	-0.140569	0.0186186
ENO2	TUBA4A	-0.231704	0.0349855	0.117598	0.0233774
CALCOCO2	TP53RK	-0.25429	0.0350042	-0.213241	0.00195709
EP300	XRCC6	0.344838	0.035408	0.138078	0.0146086
ARF6	EXOC5	0.289029	0.0356077	0.224013	0.00190414
SF3B1	HSPD1	0.271654	0.0356077	0.142972	0.0155598
L3MBTL2	EHMT2	-0.323653	0.0356077	-0.225072	0.00109023
TERF2	TERF2IP	0.322778	0.0357966	0.342612	3.19594e-09
RAB5C	RAB43	-0.278939	0.036424	-0.467869	0.00676151
RANBP9	RMND5A	0.303648	0.036655	0.2937	4.18125e-05
RNF2	LAD1	0.251799	0.0367482	0.137905	0.00857538
RAB11B	BSPRY	-0.245322	0.0373964	-0.273417	0.00371816
LOH12CR1	PUF60	-0.231864	0.0374186	-0.20269	0.000190474
NSL1	MIS12	0.311665	0.0382111	0.347359	0.000166039
GTF2H1	CCNH	0.309506	0.0384524	0.360845	4.83781e-07
MEPCE	LARP7	0.281437	0.0384524	0.342451	2.07435e-09
LRRK2	ACTR2	-0.291741	0.0384524	0.16462	0.0433977
MED4	WRAP73	-0.413373	0.038787	-0.462813	8.40272e-07
ATPIF1	MED20	0.293284	0.038787	0.133986	0.0467222
TUBGCP3	DCAF8	-0.23024	0.0388429	-0.251452	0.000379507
ICT1	MRPL41	0.247925	0.0389281	0.157514	0.020506
RANBP9	MAEA	0.307513	0.0389281	0.332813	4.66713e-06
DOCK1	ELMO3	0.217355	0.039124	0.17755	0.000337523
CHCHD3	EGFR	0.211109	0.0391936	0.136731	0.0120591
VPS13A	VPS35	-0.276714	0.0394571	-0.215967	0.0123808
PMS2	MLH1	0.2707	0.0398461	0.233573	0.0015568
ARRB1	RPL7A	-0.243104	0.039903	-0.209519	0.00226884
MRPL38	MRPL39	0.245787	0.0404246	0.414556	0.00598913
RAVER1	FN1	0.190328	0.0408461	0.165052	0.047192
NCBP1	NCBP2	0.300743	0.0409615	0.429516	6.18872e-08
ACTR3	ARPC1B	0.249172	0.0409692	0.314278	1.71394e-13
PTP4A1	PTP4A2	-0.250414	0.0413583	-0.18856	0.0008197
PIGU	PIGT	0.302858	0.0414101	0.194359	0.00212026
SNRPD1	SNRPD2	0.260856	0.0415282	0.283831	6.22268e-05
PSMC5	TRIM25	0.237366	0.0416563	0.169303	0.00546088
WASL	ARPC1B	-0.222525	0.0420113	-0.101484	0.0301567
CUL1	POLR1B	0.259585	0.0420113	0.18372	0.00941786
NPM1	RPL26	-0.274389	0.0420718	-0.244418	0.0443732
SRSF9	SKIV2L2	0.26473	0.0423818	0.281335	7.39495e-05
TMED10	TMED9	0.269764	0.042664	0.266069	1.29536e-06
THOC3	SRSF9	-0.239818	0.042664	-0.220404	0.00164307
ATP5A1	ATP5L	0.258747	0.0426852	0.37164	6.58608e-10
XPO1	DRG1	0.318761	0.0427307	0.135428	0.0489353
XPO1	BIN3	-0.384026	0.0427505	-0.243754	0.0244782
PDS5A	PDS5B	-0.273693	0.0427896	-0.366589	5.30395e-11
MAP3K7	TAB1	0.276723	0.04284	0.277021	6.22268e-05
VPS39	VPS16	0.303116	0.0428505	0.201589	0.000520222
VPS36	VPS25	0.278928	0.0429711	0.34222	8.5385e-08
ATP6V1B2	ATP6V1D	0.242609	0.0429711	0.388249	3.45825e-11
CLTC	OBSL1	-0.191542	0.0429711	-0.139485	0.0204733
MYH9	MYL6	0.308319	0.0434352	0.562488	2.51599e-17
AKAP9	PDE4DIP	0.299544	0.0434352	0.348803	1.15114e-05
SART3	PRPF31	0.273258	0.0435735	0.220345	0.000813104
STX4	STXBP3	0.29737	0.0437014	0.431721	1.58321e-11
ASCC3	TRIP4	0.259134	0.0439197	0.383889	3.34415e-08
RPL38	LGALS3BP	0.19168	0.0440904	0.118871	0.0122639
MKRN1	LUC7L	-0.256469	0.044746	-0.157783	0.0140244
MFN2	MFN1	-0.259641	0.0447527	-0.133172	0.043651
CLCN2	RAB11FIP2	-0.333751	0.0447722	-0.214002	0.0315505
MMS19	CIAO1	0.313248	0.0449064	0.212345	0.000298553
ERBB2	GRB7	0.198043	0.0450914	0.305314	9.63402e-07
HARS	MCM2	-0.238302	0.045606	-0.144865	0.00857538
APP	TRMT2A	0.251048	0.0458586	0.142659	0.0151815
MATR3	PKP4	0.269367	0.0458586	0.160662	0.0266943
CYC1	UQCR10	0.244439	0.0459978	0.325922	6.67617e-05
CEP63	TANK	0.27969	0.046209	0.153059	0.0415644
IQGAP1	CDC42	0.235772	0.046242	0.299821	5.15436e-08
SRP14	ANP32A	0.276583	0.046242	0.11477	0.0425903
METTL18	CCT3	-0.349061	0.0465631	-0.171049	0.0190001
NAA25	NAA20	0.297484	0.0467815	0.380685	3.07817e-05
SEC24A	PRDX5	0.237013	0.0468805	0.166229	0.00196728
DSN1	NSL1	0.3044	0.0471273	0.408195	6.3342e-09
GSTK1	LRPPRC	0.222485	0.047418	0.120879	0.0458967
RCOR3	RCOR1	-0.26084	0.047418	-0.244876	0.000375726
FAM98B	DDX1	0.293316	0.0475104	0.424775	8.43579e-06
USP4	USP19	0.354766	0.0475239	0.243049	0.01048
DDB1	CAMKK1	0.329343	0.0475303	0.173393	0.00346939
UBR1	NDUFA4L2	0.376571	0.0475681	0.320332	0.00171118
PAM	UBR2	-0.251391	0.0480476	-0.139208	0.0118339
TCERG1	CIRBP	-0.238412	0.0482062	-0.173328	0.0226827
CAND1	RBM42	0.279312	0.0486183	0.219424	0.000337724
CHAMP1	POGZ	0.207119	0.0487651	0.224861	5.52686e-05
MAP2K7	MAPK8IP3	0.32597	0.0490161	0.203366	0.01564
PLRG1	NCBP1	-0.268137	0.0490601	-0.179499	0.000603301
ILF3	RAB14	-0.202078	0.0492266	-0.137957	0.0117829
DCAF11	NEDD8	0.383208	0.0495458	0.26256	0.00973438
ARID1A	SMARCE1	0.290685	0.0499058	0.364094	2.70747e-09
