## Supplementary material for "Multi-omics characterization of interaction-mediated control of human protein abundance levels"

### Sheet: supplementary_table_3
controlling	controlling_pho	controlled	beta_phospho	fdr_phospho
POLD3	POLD3_s307	POLD2	0.367451	2.19e-05
EIF3A	EIF3A_s492	EIF3D	0.424202	2.47e-05
CTNND1	CTNND1_s858	CTNNA1	0.254463	5.45e-05
EIF3A	EIF3A_s492	EIF3E	0.415346	6.3e-05
CTNND1	CTNND1_s864	CDH1	0.330991	0.000146153
PLEKHA5	PLEKHA5_s913	PDZD11	0.476104	0.000220023
PLEKHA5	PLEKHA5_s410	PDZD11	0.405667	0.00029816
POGZ	POGZ_s1364	CHAMP1	0.263797	0.000446205
POLD3	POLD3_s307	POLD1	0.324372	0.000583087
CTNND1	CTNND1_s864	CTNNA1	0.339986	0.000937113
MYH9	MYH9_s1943	MYL6	-0.281225	0.00155894
CHAMP1	CHAMP1_s476	POGZ	0.246597	0.00178549
CTNND1	CTNND1_s349	CTNNA1	0.289936	0.00306895
WAC	WAC_s53	RNF40	0.307157	0.00369353
DNAJC2	DNAJC2_s47	HSPA14	0.229308	0.00454637
ARID1A	ARID1A_s1944	SMARCE1	0.281844	0.00533656
CTNND1	CTNND1_s914	CTNNA1	0.190563	0.0097206
ARID1A	ARID1A_s1944	SMARCD1	0.274845	0.00986841
ZFYVE26	ZFYVE26_s297	SPG11	0.266601	0.0149212
POLD3	POLD3_s458	POLD2	0.22796	0.0150445
NIPBL	NIPBL_s318	MAU2	0.283043	0.0155829
ENO1	ENO1_s272	TRIM25	0.472753	0.0169772
CYLD	CYLD_s415	HSPA8	0.366272	0.0277469
ILF3	ILF3_t592	ILF2	0.178116	0.0310506
CHAMP1	CHAMP1_s416	POGZ	0.158495	0.0320291
RAVER1	RAVER1_s634	FN1	-0.248573	0.0365843
HTT	HTT_s1864	F8A1	-0.304355	0.0371058
SRSF9	SRSF9_s211y214	SKIV2L2	0.273243	0.0406923
MATR3	MATR3_t150	PKP4	0.214745	0.0410723
ATG2B	ATG2B_s497	WDR45	0.278713	0.0416062
SRRM1	SRRM1_s389	SYF2	-0.27758	0.0463944
SEC16A	SEC16A_s314	TRAF2	-0.241498	0.0488192
